# Komagataeibacter tool kit (KTK): a modular cloning system for multigene constructs and programmed protein secretion from cellulose producing bacteria

**DOI:** 10.1101/2021.06.09.447691

**Authors:** Vivianne J Goosens, Kenneth T Walker, Silvia M Aragon, Amritpal Singh, Vivek R Senthivel, Linda Dekker, Joaquin Caro-Astorga, Marianne L A Buat, Wenzhe Song, Koon-Yang Lee, Tom Ellis

## Abstract

Bacteria proficient at producing cellulose are an attractive synthetic biology host for the emerging field of Engineered Living Materials (ELMs). Species from the Komagataeibacter genus produce high yields of pure cellulose materials in a short time with minimal resources, and pioneering work has shown that genetic engineering in these strains is possible and can be used to modify the material and its production. To accelerate synthetic biology progress in these bacteria, we introduce here the Komagataeibacter tool kit (KTK), a standardised modular cloning system based on Golden Gate DNA assembly that allows DNA parts to be combined to build complex multigene constructs expressed in bacteria from plasmids. Working in *Komagataeibacter rhaeticus*, we describe basic parts for this system, including promoters, fusion tags and reporter proteins, before showcasing how the assembly system enables more complex designs. Specifically, we use KTK cloning to reformat the *Escherichia coli* curli amyloid fibre system for functional expression in *K. rhaeticus*, and go on to modify it as a system for programming protein secretion from the cellulose producing bacteria. With this toolkit, we aim to accelerate modular synthetic biology in these bacteria, and enable more rapid progress in the emerging ELMs community.
