## Supplementary Tables for "Komagataeibacter tool kit (KTK): a modular cloning system for multigene constructs and programmed protein secretion from cellulose producing bacteria"

### Sheet: Table S1 KTK Library
KTK name	Type of Construct	Antibiotic resistance	Description	Reference	Sequences (in progress)
Backbone Vectors
KTK_001	E1.0dropout	Amp	YTK001 backbone, Antibiotic resistance changed from CAM to AMP, Methylation site removed	adapted from YTK	agcgtgagctatgagaaagcgccacgcttcccgaagggagaaaggcggacaggtatccggtaagcggcagggtcggaacaggagagcgcacgagggagcttccagggggaaacgcctggtatctttatagtcctgtcgggtttcgccacctctgacttgagcgtcgatttttgtgatgctcgtcaggggggcggagcctatggaaaaacgccagcaacgcggcctttttacggttcctggccttttgctggccttttgctcacatgttctttcctgcgttatcccctgattctgtggataaccgtagtcggcgagacggaaagtgaaacgtgatttcatgcgtcattttgaacattttgtaaatcttatttaataatgtgtgcggcaattcacatttaa…
KTK_009	D1.1dropout	Cm	pSEVA331 with Bpi I restriction site removed from replication protein coding gene.MCS replaced with Consitutive LacZ drop-out TU with KTK GG overhands for D1.1 cloning	adapted from pSEVA	TGACTGCGTATTGGACCGTCCGCAAAGAACGTCCGATGAGCTTGGAAAGTGTTTTCTGGCTGACCACCACGGCGTTCTGGTGGCCCATCTGCGCCACGAGGTGATGCAGCAGCATTGCCGCCGTGGGTTTCCTCGCAATAAGCCCGGCCCACGCCTCATGCGCTTTGCGTTCCGTTTGCACCCAGTGACCGGGCTTGTTCTTGGCTTGAATGCCGATTTCTCTGGACTGCGTGGCCATGCTTATCTCCATGCGGTAGGGGTGCCGCACGGTTGCGGCACCATGCGCAATCAGCTGCAACTTTTCGGCAGCGCGACAACAATTATGCGTTGCGTAAAAGTGGCAGTCAATTACAGATTTTCTTTAACCTACGCAATGAGCTATTGCGGGGGGTGCCGCAA…
KTK_010	D1.2dropout	Cm	pSEVA331 with Bpi I restriction site removed from replication protein coding gene.MCS replaced with Consitutive LacZ drop out TU with KTK GG overhands for D1.2 cloning	adapted from pSEVA	TGACTGCGTATTGGACCGTCCGCAAAGAACGTCCGATGAGCTTGGAAAGTGTTTTCTGGCTGACCACCACGGCGTTCTGGTGGCCCATCTGCGCCACGAGGTGATGCAGCAGCATTGCCGCCGTGGGTTTCCTCGCAATAAGCCCGGCCCACGCCTCATGCGCTTTGCGTTCCGTTTGCACCCAGTGACCGGGCTTGTTCTTGGCTTGAATGCCGATTTCTCTGGACTGCGTGGCCATGCTTATCTCCATGCGGTAGGGGTGCCGCACGGTTGCGGCACCATGCGCAATCAGCTGCAACTTTTCGGCAGCGCGACAACAATTATGCGTTGCGTAAAAGTGGCAGTCAATTACAGATTTTCTTTAACCTACGCAATGAGCTATTGCGGGGGGTGCCGCAA…
KTK_136	D1.1dropout	Cm	pSEVA331 with Bpi I restriction site removed from replication protein coding gene.MCS replaced with Consitutive GFP drop-out TU with KTK GG overhands for D1.1 cloning	adapted from pSEVA	TGACTGCGTATTGGACCGTCCGCAAAGAACGTCCGATGAGCTTGGAAAGTGTTTTCTGGCTGACCACCACGGCGTTCTGGTGGCCCATCTGCGCCACGAGGTGATGCAGCAGCATTGCCGCCGTGGGTTTCCTCGCAATAAGCCCGGCCCACGCCTCATGCGCTTTGCGTTCCGTTTGCACCCAGTGACCGGGCTTGTTCTTGGCTTGAATGCCGATTTCTCTGGACTGCGTGGCCATGCTTATCTCCATGCGGTAGGGGTGCCGCACGGTTGCGGCACCATGCGCAATCAGCTGCAACTTTTCGGCAGCGCGACAACAATTATGCGTTGCGTAAAAGTGGCAGTCAATTACAGATTTTCTTTAACCTACGCAATGAGCTATTGCGGGGGGTGCCGCAA…
KTK_137	D1.2dropout	Cm	pSEVA331 with Bpi I restriction site removed from replication protein coding gene.MCS replaced with Consitutive GFP drop out TU with KTK GG overhands for D1.2 cloning	adapted from pSEVA	AATTGATGGGGCAAGGCCGCAGGCCGCGCAGTTGGAGCCGGTGGGTATGTGGTCGAAGGCTGGGTAGCCGGTGGGCAATCCCTGTGGTCAAGCTCGTGGGCAGGCGCAGCCTGTCCATCAGCTTGTCCAGCAGGGTTGTCCACGGGCCGAGCGAAGCGAGCCAGCCGGTGGCCGCTCGCGGCCATCGTCCACATATCCACGGGCTGGCAAGGGAGCGCAGCGACCGCGCAGGGCGAAGCCCGGAGAGCAAGCCCGTAGGGGGGGCGCGCCCAGCTGTCTAGGGCGGCGGATTTGAGCGTTCACCGACAAACAACAGATGTCCTACTCAGGAGAGCGTTCACCGACAAACAACAGATAAAACGAAAGGCCCAGTCTTTCGACTGAGCCTTTCGTTTTATT…
KTK_015	D2.2a	Spec	pSEVA431 backbone with Bpi I restriction site removed from replication protein coding gene, LacZ TU inserted with overhangs that will allow or D2.2a GG cloning	adapted from pSEVA	TGACTGCGTATTGGACCGTCCGCAAAGAACGTCCGATGAGCTTGGAAAGTGTTTTCTGGCTGACCACCACGGCGTTCTGGTGGCCCATCTGCGCCACGAGGTGATGCAGCAGCATTGCCGCCGTGGGTTTCCTCGCAATAAGCCCGGCCCACGCCTCATGCGCTTTGCGTTCCGTTTGCACCCAGTGACCGGGCTTGTTCTTGGCTTGAATGCCGATTTCTCTGGACTGCGTGGCCATGCTTATCTCCATGCGGTAGGGGTGCCGCACGGTTGCGGCACCATGCGCAATCAGCTGCAACTTTTCGGCAGCGCGACAACAATTATGCGTTGCGTAAAAGTGGCAGTCAATTACAGATTTTCTTTAACCTACGCAATGAGCTATTGCGGGGGGTGCCGCAA…
KTK_016	D2.2b	Spec	pSEVA431 backbone with Bpi I restriction site removed from replication protein coding gene, LacZ TU inserted with overhangs that will allow or D2.2a GG cloning	adapted from pSEVA	TGACTGCGTATTGGACCGTCCGCAAAGAACGTCCGATGAGCTTGGAAAGTGTTTTCTGGCTGACCACCACGGCGTTCTGGTGGCCCATCTGCGCCACGAGGTGATGCAGCAGCATTGCCGCCGTGGGTTTCCTCGCAATAAGCCCGGCCCACGCCTCATGCGCTTTGCGTTCCGTTTGCACCCAGTGACCGGGCTTGTTCTTGGCTTGAATGCCGATTTCTCTGGACTGCGTGGCCATGCTTATCTCCATGCGGTAGGGGTGCCGCACGGTTGCGGCACCATGCGCAATCAGCTGCAACTTTTCGGCAGCGCGACAACAATTATGCGTTGCGTAAAAGTGGCAGTCAATTACAGATTTTCTTTAACCTACGCAATGAGCTATTGCGGGGGGTGCCGCAA…
PROMOTERS (E1.1)
KTK_034	E1.1	Amp	pLux promoter	Adapted from Florea	tcggTCTCTGACCcacctgtaggatcgtacaggtttacgcaagaaaatggtttgttatagtcgaataaaTGGCTGAGACCaagattatcaaaaaggatcttcacctagatccttttaaattaaaaatgaagttttaaatcaatctaaagtatatatgagtaaacttggtctgacagttaccaatgcttaatcagtgaggcacctatctcagcgatctgtctatttcgttcatccatagttgcctgactccccgtcgtgtagataactacgatacgggagggcttaccatctggccccagtgctgcaatgataccgcgggacccacgctcaccggctccagatttatcagcaataaaccagccagccggaagggccgagcgcagaagtggtcctgcaact…
KTK_002	E1.1	Amp	J23104 promoter	Adapted from Florea	tcggTCTCTGACCttgacagctagctcagtcctaggtattgtgctagcTGGCTGAGACCaagattatcaaaaaggatcttcacctagatccttttaaattaaaaatgaagttttaaatcaatctaaagtatatatgagtaaacttggtctgacagttaccaatgcttaatcagtgaggcacctatctcagcgatctgtctatttcgttcatccatagttgcctgactccccgtcgtgtagataactacgatacgggagggcttaccatctggccccagtgctgcaatgataccgcgggacccacgctcaccggctccagatttatcagcaataaaccagccagccggaagggccgagcgcagaagtggtcctgcaactttatccgcctccatccagtct…
KTK_032	E1.1	Amp	pLac promoter	Adapted from Florea	atcagcaataaaccagccagccggaagggccgagcgcagaagtggtcctgcaactttatccgcctccatccagtctattaattgttgccgggaagctagagtaagtagttcgccagttaatagtttgcgcaacgttgttgccattgctacaggcatcgtggtgtcacgctcgtcgtttggtatggcttcattcagctccggttcccaacgatcaaggcgagttacatgatcccccatgttgtgcaaaaaagcggttagctccttcggtcctccgatcgttgtcagaagtaagttggccgcagtgttatcactcatggttatggcagcactgcataattctcttactgtcatgccatccgtaagatgcttttctgtgactggtgagtactcaaccaagtc…
KTK_247	E1.1	Amp	pTac promoter	adapted from 3G kit	catcattggaaaacgttcttcggggcgaaaactctcaaggatcttaccgctgttgagatccagttcgatgtaacccactcgtgcacccaactgatcttcagcatcttttactttcaccagcgtttctgggtgagcaaaaacaggaaggcaaaatgccgcaaaaaagggaataagggcgacacggaaatgttgaatactcatactcttcctttttcaatattattgaagcatttatcagggttattgtctcatgagcggatacatatttgaatgtatttagaaaaataaacaaataggggttccgcgcacatttccccgaaaagtgccacctgtcatgaccaaaatcccttaacgtgagttttcgttccactgagcgtcagaccccgtagaaaagatcaa…
KTK_042	E1.1	Amp	J23100 anderson promoter	Adapted from Florea	tgccagtggcgataagtcgtgtcttaccgggttggactcaagacgatagttaccggataaggcgcagcggtcgggctgaacggggggttcgtgcacacagcccagcttggagcgaacgacctacaccgaactgagatacctacagcgtgagctatgagaaagcgccacgcttcccgaagggagaaaggcggacaggtatccggtaagcggcagggtcggaacaggagagcgcacgagggagcttccagggggaaacgcctggtatctttatagtcctgtcgggtttcgccacctctgacttgagcgtcgatttttgtgatgctcgtcaggggggcggagcctatggaaaaacgccagcaacgcggcctttttacggttcctggccttttgctggccttt…
KTK_043	E1.1	Amp	J23101 anderson promoter	Adapted from Florea	gcgcagaagtggtcctgcaactttatccgcctccatccagtctattaattgttgccgggaagctagagtaagtagttcgccagttaatagtttgcgcaacgttgttgccattgctacaggcatcgtggtgtcacgctcgtcgtttggtatggcttcattcagctccggttcccaacgatcaaggcgagttacatgatcccccatgttgtgcaaaaaagcggttagctccttcggtcctccgatcgttgtcagaagtaagttggccgcagtgttatcactcatggttatggcagcactgcataattctcttactgtcatgccatccgtaagatgcttttctgtgactggtgagtactcaaccaagtcattctgagaatagtgtatgcggcgaccgagttg…
KTK_044	E1.1	Amp	J23117 anderson promoter	Adapted from Florea
KTK_218	e1.1	amp	K.rhaeticus native promoter pTtaC	this study	200 bases upstream from gene start codon
KTK_219	e1.1	amp	K.rhaeticus native promoter pCmcAX (bcs1)	this study	200 bases upstream from gene start codon
KTK_220	e1.1	amp	K.rhaeticus native promoter pAacsAB4	this study	200 bases upstream from gene start codon
KTK_221	e1.1	amp	K.rhaeticus native promoter pKr0953	this study	200 bases upstream from gene start codon
KTK_222	e1.1	amp	K.rhaeticus native promoter pCyd	this study	200 bases upstream from gene start codon
KTK_223	e1.1	amp	K.rhaeticus native promoter pHxu	this study	200 bases upstream from gene start codon
KTK_225	e1.1	amp	K.rhaeticus native promoter pBlh	this study	200 bases upstream from gene start codon
KTK_226	e1.1	amp	K.rhaeticus native promoter pRutB	this study	200 bases upstream from gene start codon
RBS
KTK_003	E1.2	Amp	RBS BBa_B0034	Adapted from Florea
KTK_029	E1.2	Amp	RBS BBa_B0035	Adapted from Florea
KTK_045	E1.2	Amp	sRBS 30,000 a.u. designed strength	this study
KTK_046	E1.2	Amp	sRBS 250 a.u. designed strength	this study
CDS regions
KTK_033	E1.3	Amp	LuxR	Adapted from Florea
KTK_251	E1.3	Amp	mScarlet	adapted from 3G kit
KTK_316	E1.3	Amp	sfGFP	this study
KTK..	E1.3	Amp	cjBlue	Adapted from Liljeruhm
KTK..	E1.3	Amp	eforRed	Adapted from Liljeruhm
KTK..	E1.3	Amp	gfasPurple	Adapted from Liljeruhm
CDS N-terminal regions
KTK_047	E1.3a	Amp	sfGFP in E1.3a format	adapted from 3G kit
KTK_113	E1.3a	Amp	Signal peptide region of CsgA including SecB-N22 sequenced	this study
CDS C-terminal regions
KTK_252	E1.3b	Amp	mScarlet in E1.3b format	adapted from 3G kit
KTK_110	E1.3b	Amp	7xhis tag in E1.3b format	this study	tggccgcagtgttatcactcatggttatggcagcactgcataattctcttactgtcatgccatccgtaagatgcttttctgtgactggtgagtactcaaccaagtcattctgagaatagtgtatgcggcgaccgagttgctcttgcccggcgtcaatacgggataataccgcgccacatagcagaactttaaaagtgctcatcattggaaaacgttcttcggggcgaaaactctcaaggatcttaccgctgttgagatccagttcgatgtaacccactcgtgcacccaactgatcttcagcatcttttactttcaccagcgtttctgggtgagcaaaaacaggaaggcaaaatgccgcaaaaaagggaataagggcgacacggaaatgttgaatactca…
Terminators I (basic construction)
KTK_005	E1.4(I)	Amp	Terminator sequence (Bba_B0015)	this study
KTK_031	E1.4(I)	Amp	Terminator - BBa_B0010 terminator	this study
KTK_035	E1.4(I)	Amp	L3S1P00 terminator	this study
KTK_036	E1.4(I)	Amp	L3S1P13 terminator	this study
KTK_037	E1.4(I)	Amp	L3S1P22 terminator	this study
KTK_038	E1.4(I)	Amp	L3S2P11 terminator	this study
KTK_039	E1.4(I)	Amp	L3S2P21 terminator	this study
KTK_040	E1.4(I)	Amp	L3S2P24 terminator	this study
Terminators II (fused protein construction)
KTK_007	E1.4(II)	Amp	Terminator sequence (Bba_B0015)	this study
KTK_048	E1.4(II)	Amp	L3S1P00	this study
Spacers
KTK_139	D1.1	Cm	Spacer sequence in D1.1 format. Allows for Level 2 cloning with D1.2	this study
KTK_324	D2.2b	spec	Spacer sequence in 2.2b format to allow for level 3 cloning with D2.2a	this study

### Sheet: Table S2 Plasmids
KTK library number	KTK name	Type of Construct	Antibiotic R	Description	Note:	Sequence
Paper specific Entry-level Parts
KTK_067	KTK_067E1.3CsgWhole	E1.3	Amp	Synthetic CsgBACEFG operon. Gibson cloned to remove BsaI site from CsgB using pbbb8k-BACEFG template	Adapted from Kan et al
KTK_111	KTK_111E1.3CsgEFG	E1.3	Amp	CsgEFG template from pbbb8k-BACEFG	Adapted from Kan et al
KTK_112	KTK_112E1.3CsgG	E1.3	Amp	CsgG template from pbbb8k-BACEFG	Adapted from Kan et al
KTK_134	KTK_134E1.3CsgEG	E1.3	Amp	Gibson cloned fragments from pbbb8k-BACEFG template	Adapted from Kan et al
General Destination vectors
KTK_124	KTK_124D1.2sfGFP	D1.2	Cm	KTK_010+KTK_002+KTK_029+KTK_047+KTK031
KTK_292	KTK_292D1.2mScarlet	D1.2	cm	J23104 RBS (KTK_003) KTK_251E1.3mScarlet KTK_031
KTK_293	KTK_293D1.2sfGFP-mScarlet	D1.2	cm	J23104 (KTK_002) RBS (KTK_003) KTK_252E1.3bmScarlet-I+KTK_047 KTK_048
KTK_030	KTK_030D1.1LuxR01 (M)	D1.1	Cm	LuxR system whole from pSEVA331Bb (pLacI (Bba_I14032)-RBS (B0034)-LuxR(Bba_C0062)-term (B0015)). Medium Expression in K.rhae
KTK_074	KTK_074D1.1LuxR03 (H)	D1.1	Cm	LuxR system whole from pReceiver03 (promoter(J23104)-RBS(B0034)-LuxR(Bba_C0062)-term (B0015)). High Expression in K.rhae
KTK_258	KTK_258D1.2pLux-sfGFP	D1.2	Cm	KTK_034+KTK_003+KTK_047+KTK_031
KTK_306	KTK_306D2.2_GFP (pLux_sfGFP)	D2.2a	spec	KTK_015 +KTK_074D1.1LuxR03(high)NEW + KTK_258D1.2pLux_sfGFP*
KTK_259	KTK_259D1.2pLAcI-sfGFP	D1.2	Cm	KTK_032+KTK_003+KTK_047+KTK_031
KTK_261	KTK_261D1.2pJ23100-sfGFP	D1.2	Cm	KTK_042+KTK_003+KTK_047+KTK_031
KTK_262	KTK_262D1.2pJ23101-sfGFP	D1.2	Cm	KTK_043+KTK_003+KTK_047+KTK_031
KTK_263	KTK_263D1.2pJ23117-sfGFP	D1.2	Cm	KTK_044+KTK_003+KTK_047+KTK_031
KTK_264	KTK_264D1.2pAcs1-sfGFP	D1.2	Cm	KTK_220+KTK_003+KTK_047+KTK_031
KTK_272	KTK_272D1.2pMCLNCNNG_sfGFP	D1.2	Cm	KTK_218_MCLNCNNG_01211 RBS (KTK_003) sfGFP (KTK_047) KTK_031
KTK_273	KTK_273D1.2cyd_sfGFP	D1.2	Cm	KTK_222_cyd_1 RBS (KTK_003) sfGFP (KTK_047) KTK_031
KTK_274	KTK_274D1.2hxu_sfGFP	D1.2	Cm	KTK_223_hxuC RBS (KTK_003) sfGFP (KTK_047) KTK_031
KTK_275	KTK_275D1.2rutB_sfGFP	D1.2	Cm	KTK_226_rutB_2 RBS (KTK_003) sfGFP (KTK_047) KTK_031
KTK_286	KTK_286D1.2cmcAX_sfGFP	D1.2	cm	KTK_219+ KTK_003+ KTK_047+KTK_031+KTK_010
KTK_289	KTK_289D1.2pTac_sfGFP	D1.2	cm	KTK_247E1.1pTac RBS (KTK_003) sfGFP (KTK_047) KTK_031
KTK_312	KTK_312D1.2pBlh_sfGFP	D1.2	Cm	KTK_010 + KTK_225_blh +KTK_003 + KTK_047+ KTK_047 +KTK_031
KTK_313	KTK_313D1.2pEJ...sfGFP	D1.2	Cm	KTK_010 + KTK_221_EFJIJJFF_00953 +KTK_003 + KTK_047 + KTK_031
KTK_139	KTK_139D1.1Spacer	D1.1	Cm	Spacer in KTK_009
Curli specific vectors in paper
KTK_067	KTK_067E1.3Csg	E1.3	Amp	CsgBACEFG from pbbb8k-BACEFG
KTK_114	KTK_114E1.3bBla	E1.3b	Amp	Bla gene wihtout signal peptide region
KTK_133	KTK_133E1.3bTasA	E1.3b	Amp	TasA protein without native SP sequenced
KTK_135	KTK_135E1.3bELP-C98-His	E1.3b	Amp	ELP1 minus the last two Gly, and a C-terminal 6xHis tag
KTK_057	KTK_057D1.2CsgWhole	D1.2	Cm	KTK_034 + KTK_029 + KTK_067 (CsgBACEFG) + KTK_031
KTK_090	KTK_090D2.2Curli	D2.2	Spec	KTK_030 +KTK_057	*Contains extra BsaI site in KTK_030, no effect on current constuct but can't do next level cloning (we have made new KTK_030 since)
KTK_115	KTK_115 D1.2EFG	D1.2	Cm	KTK_111+KTK_034+ KTK_029+KTK_031
KTK_116	KTK_116 D1.2G	D1.2	Cm	KTK_112+KTK_034+ KTK_029+KTK_031
KTK_144	KTK_144D1.2SP-TasA	D1.2	Cm	KTK_034 + KTK_045 + KTK_113 + KTK_133 + KTK_007
KTK_145	KTK_145D1.2SP-Bla	D1.2	Cm	KTK_034 + KTK_045 + KTK_113 + KTK_114 + KTK_007
KTK_151	KTK_151D1.2SP-ELPC98	D1.2	Cm	KTK_010 + KTK_034+ KTK_045+ KTK_113+ KTK_135+ KTK_007
KTK_152	KTK_152D1.2EG	D1.2	Cm	KTK_010 + KTK_034+ KTK_029+ KTK_134+ KTK_031
KTK_155	KTK_155D2.2aLuxR+EFG	D2.2a	Spec	KTK_015+KTK_030+KTK_115
KTK_156	KTK_156D2.2aLuxR+EG	D2.2a	Spec	KTK_015+KTK_030+KTK_152
KTK_157	KTK_157D2.2aLuxR+G	D2.2a	Spec	KTK_015+KTK_030+KTK_116
KTK_147	KTK_147D2.2bSpacer+TasA	D2.2b	Spec	KTK_139 + KTK_144
KTK_153	KTK_153D2.2bSpacer+Bla	D2.2b	Spec	KTK_016+KTK_139+KTK_145
KTK_154	KTK_154D2.2bSpacer+ELPC98	D2.2b	Spec	KTK_016+KTK_139+KTK_151
KTK_288	KTK_288D2.2bN22_Bla(inducible)	D2.2b	spec	KTK_030+KTK_145+KTK_016
KTK_158	KTK_158D4EFG+ELPC98	D3	Cm	KTK_009 + KTK_155 + KTK_154
KTK_163	KTK_163D4G+ELPC98	D3	Cm	KTK_009 + KTK_157 + KTK_154
KTK_164	KTK_164D4EG+Bla	D3	Cm	KTK_009 + KTK_156 + KTK_153
KTK_165	KTK_165D4EG+TasA	D3	Cm	KTK_009 + KTK_156 + KTK_147
KTK_166	KTK_166D4G+TasA	D3	Cm	KTK_009 + KTK_157 + KTK_147
KTK_167	KTK_167D4EFG+Bla	D3	Cm
KTK_168	KTK_168D4EFG+TasA	D3	Cm
KTK_169	KTK_169D4EG+ELPC98	D3	Cm
KTK_170	KTK_170D4G+Bla	D3	Cm

### Sheet: Table S3 Overhang sequences 
BASIC PART ENTRY LEVEL	Backbone	BsmBI		Right OH	Bsa I		Right OH		Part		Left OH		Bsa I	Left OH	BsmBI
		Five prime overhang									Three prime overhang
pE1.1	KTK_001	CGTCTC	C	TC	GGTCTC	T	GACC		Promoter		TGGC	T	GAGACC	G	GAGACG
pE1.2	KTK_001	CGTCTC	C	TC	GGTCTC	A	TGGC		RBS		TATG	T	GAGACC	G	GAGACG
pE1.3	KTK_001	CGTCTC	C	TC	GGTCTC	C	TATG		CDS		TTCT	T	GAGACC	G	GAGACG
pE1.4(1)	KTK_001	CGTCTC	C	TC	GGTCTC	T	TTCT		Term		AACG	T	GAGACC	G	GAGACG
N or C terminal fusion ENTRY LEVEL	Backbone	BsmBI		Right OH	Bsa I		Right OH		Part		Left OH		Bsa I	Left OH	BsmBI
		Five prime overhang									Three prime overhang
pE1.1	KTK_001	CGTCTC	C	TC	GGTCTC	T	GACC		Promoter		TGGC	T	GAGACC	G	GAGACG
pE1.2	KTK_001	CGTCTC	C	TC	GGTCTC	A	TGGC		RBS		TATG	T	GAGACC	G	GAGACG
pE1.3a	KTK_001	CGTCTC	C	TC	GGTCTC	C	TATG		CDS part A	GG	TTCT	T	GAGACC	G	GAGACG
pE1.3b	KTK_001	CGTCTC	C	TC	GGTCTC	A	TTCT		CDS part B	TAA	GTCA	A	GAGACC	C	GAGACG
pE1.4(2)	KTK_001	CGTCTC	C	TC	GGTCTC	A	GTCA		Term		AACG	T	GAGACC	C	GAGACG
Level 1	Backbone	BpiI		Right OH	Left OH		Bsa I		Part		Bsa I		Right OH	Left OH		BpiI
		Five prime overhang									Three prime overhang
pD1.1	KTK_009	GAAGAC	GG	CGAC	GACC	T	GAGACC		lacZ/GFP		GGTCTC	A	AACG	CCCT	GG	GTCTTC
pD1.2	KTK_010	GAAGAC	GG	CCCT	GACC	T	GAGACC		lacZ/GFP		GGTCTC	A	AACG	CCGA	GG	GTCTTC
pD1.3	KTK_011	GAAGAC	GG	CCGA	GACC	T	GAGACC		lacZ/GFP		GGTCTC	A	AACG	TGGC	GG	GTCTTC
Level 2	Backbone	BpiI		Right OH	Left OH		Bsa I		Part		Bsa I		Right OH	Left OH		BpiI
		Five prime overhang									Three prime overhang
pD2.2a	KTK_015	GGTCTC	T	GACC	CGAC	CT	GTCTTC		lacZ		GAAGAC	GG	CCGA	TATG	T	GAGACC
pD2.2b	KTK_016	GGTCTC	G	TATG	CGAC	GG	GTCTTC		lacZ		GAAGAC	GG	CCGA	AACG	T	GAGACC
